# Benzylic Radical Stabilization Permits Ether Formation During Darobactin Biosynthesis

**DOI:** 10.1101/2023.11.29.569256

**Authors:** Austin M. Woodard, Francesca Peccati, Claudio D. Navo, Gonzalo Jiménez-Osés, Douglas A. Mitchell

## Abstract

The Gram-negative selective antibiotic darobactin A has attracted interest owing to its intriguing fused bicyclic structure and unique mode of action. Biosynthetic studies have revealed that darobactin is a ribosomally synthesized and post-translationally modified peptide (RiPP). During maturation, the darobactin precursor peptide (DarA) is modified by a radical *S*-adenosyl methionine (rSAM)-dependent enzyme (DarE) to contain ether and C-C crosslinks. In this work, we describe the enzymatic tolerance of DarE using a panel of DarA variants, revealing that DarE can install the ether and C-C crosslinks independently and in different locations on DarA. These efforts produced 57 darobactin variants, 50 of which were enzymatically modified. Several new variants with fused bicyclic structures were characterized, including darobactin W3Y, which replaces tryptophan with tyrosine at the twice-modified central position, and darobactin K5F, which displays a fused diether ring pattern. Three additional darobactin variants contained fused diether macrocycles, leading us to investigate the origin of ether versus C-C crosslink formation. Computational analyses found that more stable and long-lived Cβ radicals found on aromatic amino acids correlated with ether formation. Further, molecular docking and calculated transition state structures provide support for the different indole connectivity observed for ether (Trp-C7) and C-C (Trp-C6) crosslink formation. We also provide experimental evidence for a β-oxotryptophan modification, a proposed intermediate during ether crosslink formation. Finally, mutational analysis of the DarA leader region and protein structural predictions identified which residues were dispensable for processing and others that govern substrate engagement by DarE. Our work informs on darobactin scaffold engineering and sheds additional light on the underlying principles of rSAM catalysis.
