## Supplementary material for "Benzylic Radical Stabilization Permits Ether Formation During Darobactin Biosynthesis": dataset 2

### Sheet: Darobactin Precursors BLAST (2)
NCBI Accession ID	Precursor Peptide Sequence
ABX88639.1	MNPSSQSTVEKSNVNLIKLKSKLKSLEESFKNNPLYITSNEIDEIKNNTLHSKITAWSWSRSFAED
EEQ07025.1	MALKAKLESLDQSFKSNLLSISDHEIENLKNNNFNNEITAWSWSKSFTQQ
ADZ41953.1	MYTSHQSDLNTNNGKLIALKTKLEALDESFENNSLHISYDEIEKIKNNSLKSKITAWNWSRSFAEE
CCP19184.1	KEIHMFTSNQSNERINNTHLMALKTKLESLEQSFKDNLFSINDHEIENLTRSNSNNKITAWNWSKSFTQQ
WP_002227980.1	MENNMNPSSQSTVEKSNVNLIKLKSKLKSLEESFKNNPLYITSNEIDEIKNNTLHSKITAWSWSRSFAED
WP_004699443.1	MFTSNQSNERINNAHLMALKAKLESLDESFKNNTLHISDNEIEKIKSNTLRSKITAWNWSRSFAEE
WP_005162253.1	MENYMYTSHQSDLNTNNGKLIALKTKLEALDESFENNSLHISYDEIEKIKNNSLKSKITAWNWSRSFAEE
WP_005168240.1	MFTSNQSNERINNTHLMALKTKLESLEQSFKDNLFSINDHEIENLTRSNSNNKITAWNWSKSFTQQ
WP_005187575.1	MNISKQSDDKGTKHSHLMALKGKLQSLEESFKNNAFYINDNEIEKIKNNTLRSKITAWNWSRSFAEE
WP_017100167.1	MIIIEKEKVSISERLDALMSSFSEMNLELTKFDQEQVNSINISPPITAWNWSKSF
WP_019081051.1	MFTSNQSNERINNAHLMALKTKLESLEQSFKNNLFSINDHEIENLRRSNSNNQITAWNWSKSFTQQ
AHK20782.1	MNPSSQSTVEKNNVNLIKLKSKLQSLEESFKNNPLYITSNEIDEVKNNTLHTKITAWNWSRSFAED
WP_025420787.1	MESFAPIAPVGGEPSRLQRRLMAFSAVFDPPGLAVNDEVLHALEQRAGQRQYLAWNWSFRF
WP_032818984.1	MFTSNQSNERINNAHLMALKTKLESLEQSFKNNLFSINDHEIENLKRSNADNQITAWNWSKSFTQQ
WP_032897738.1	MYTSHHTDRKTSNSNLMALKAKLESLDQSFKSNLLSISDHEIENLKNNNFNNEITAWSWSKSFTQQ
WP_032911060.1	MHTSHQPDKKTGNTHLITLKTKLESLEESFKNSSLSINDHEIESLKNSDSDNKITAWNWSKSFTQQ
AJJ12009.1	MDNYIYTSRNPDGEIIPSNIMALLTKLGSLDESFKNNALTINNNEIENLKNSEVNNKITAWNWSKSFTQQ
WP_042806427.1	MSISFQHQRKNNDQNLLALKSKLQSLGESFSHHSLYISNSELDKIRNSLAKTKITAWNWSKSFTEN
CFQ42166.1	MYTSHQPEKKTSNTNLIALRTKLESLEESFKNSGLSIDAQEIENLKNGESENKITAWNWSKSFTQQ
CNE77236.1	MDNYIYTSRNPDGEIIPSNIMALLTKLGSLEESFKNNALTINNNEIENLKNSEVNNKITAWNWSKSFTQQ
WP_046695268.1	MFTSNQSNERMNNAHLMALKTKLESLEQSFKNNLFSINDHEIENLRRSNSNNQITAWNWSKSFTQQ
CNH76224.1	MENYMYTSHQTNGKTNNVNLAELKAKLESLEQSFKKNLLSISDDEIESLTNSNVNNKITAWNWSKSFTQ
CNH93218.1	MYTSHQPEKKTSNTNLIALRTKLESLEESFKNSELSIDAQEIENLKNSASENKITAWNWSKSFTQQ
WP_049556672.1	MFTSNQSNERINNTHLMALKAKLESLEQSFENNLFSINDHEIENLKRSNADNQITAWNWSKSFTQQ
WP_049603591.1	MFTSNQSNERINNVHLMALKAKLESLDESFKNNTLHISDNEIEKIKSNTLRSKITAWNWSRSFAEE
WP_049614256.1	MNLSEQSDDKKTNHDHLMALKGKLQSLEKSFKNNALYISDCEIEKIKNNTLRRKITAWNWSRSFAE
WP_050075189.1	MFTANQSNERINNAHLMALKTKLESLEQSFKNNSFSINDHEIENLKRNNTNNQITAWNWSKSFTQQ
WP_050084538.1	MNISKQSDDKRTKHSHLMALKGKLQSLEESFKNNALYINDNEIEKIKNNTLRSKITAWNWSRSFAE
WP_050094599.1	MFTSNQSNERINNTHLMALKAKLESLEQSFKNNLFSINDHEIENLKRSNADNQITAWNWSKSFTQQ
WP_050107574.1	MYTSHQPEKKTSNTNLIALRTKLESLEESFKNSELSIDAQEIENLKNSASENKITAWNWSKSFTQQ
WP_050122324.1	MYTSHQPEKKTSNTNLIALRTKLESLEESFKNSGLSIDAQEIENLKNSESENKITAWNWSKSFTQQ
WP_050126160.1	MSISFQHKRENNDQNLLALKSKLQSLGESFSHHSLYISNNELDKIRNSLAKTKITAWNWSKSFTEN
WP_050133944.1	MNISKQLDDKRTKHSHLMALKGKLQSLEESFKNNALYINDNEIEKIKNNTLRSKITAWNWSRSFAE
WP_050136073.1	MYTSHQPEKKTSNTNLIALRTKLESLEESFKNSGLSIDAQEIENLKNGESENKITAWNWSKSFTQQ
WP_050151640.1	MENYIYTSHQPEKKTSNTNLIALRTKLESLEESFKNSGLSIDAQEIENLKNSESENKITAWNWSKSFTQQ
WP_050291632.1	MFTSNQSNERINNAHLMALKTKLESLEQSFKNNLFSINDHEIENLKRSNADNQITDWNWSKSFTQQ
WP_050323795.1	MFTSNQSNERINNTHLMALKTKLESLEQSFKNNLFSINDHEIENLTRSNSNNKITAWNWSKSFTQQ
WP_050916870.1	MFTSNQSNERMNNAHLMALKTKLESLEQSFKNNLFSINDHEIENLRHSNSNNQITAWNWSKSFTQQ
WP_051144532.1	MELYMSISFQHQRKNNDQNLLALKSKLQSLGESFSHHSLYISNSELDKIRNSLAKTKITAWNWSKSFTEN
WP_057620946.1	MFTSNQSNERINNTHLMALKTKLESLEQSFKNNLFSINDHEIENLRRSNSNNQITAWNWSKSFTQQ
OIV47194.1	MASFAPIAPVGAEPSRLQRRLLAFSAVFDPPGMAVNDEVLHALEQRAGQRQYLAWNWSFRF
WP_071841576.1	MYNSTSHPKNHRVNNATALRSKLLSLQEFFKSIPIHINSNEIEDLRNSTSNNKITAWNWSKSFSQD
WP_072080431.1	MENNMNPSSQSAVEKSNVNLIKLKSKLKSLEESFKNNPLYITSNEIDEIKNNTLHSKITAWSWSRSFAED
WP_072081216.1	MENDMNPSSQSTVEKNNVNLIKLKSKLQSLEESFKNNPLYITSNEIDEVKNNTLHTKITAWNWSRSFAED
WP_072082216.1	MYNSTSHQKSHSVNNATALRSKLLSLQESFKSIPIHININKIEDLINSKSNNKITAWNWSKSFSQD
WP_072082600.1	MYTSHQTNGKTNNVNLAELKAKLESLEQSFKKNLLSISDDEIESLTNSNVNNKITAWNWSKSFTQ
WP_072083156.1	MENDMNPSSQSTVEKSNVNLIKLKSKLKSLEESFKNNPLYITSNEIDEIKNNTLHSKITAWSWSRSFAED
WP_072083699.1	MYTSHHTDRKTSNSNLMALKAKLESLDQSFKSNLLSISDHEIENLKNNNFNNEITAWNWSKSFTQQ
WP_072085288.1	MSISFQHQRNNNDQNLLALKSKLQSLGESFSHHSLYISNSELDKIRNSLAKTKITAWNWSKSFTEN
WP_072086597.1	MHISHQTDGKTNKTNLMMLRTKLASLEASFENNSLSINDHEIENLKNNGTNTKITAWNWSKSFTQQ
WP_072086953.1	MYTSRNPDGEIIPSNIMALLTKLGSLEESFKNNALTINNNEIENLKNSEVNNKITAWNWSKSFTQQ
WP_072091294.1	MENNMNPSSQSVVEKSNVNLIKLKSKLKSLEESFKNNPLYITSNEIDEIKNNTLHSKITAWSWSRSFAED
WP_072092378.1	MFTSNQSNERINNTHLMALKTKLESLERSFKDNLFSINDHEIENLTRSNSNNKITAWNWSKSFTQQ
WP_072187902.1	MFTSNQSNERINNAHLMVLKTKLESLEQSFKNNLFSINDHEIENLRRSNSNNQITSWNWSKSFTQQ
WP_074007022.1	MHISHQTDGKTNKTNLMMLKTKLASLEASFENNSLSINDHEIENLKNNGTNTKITAWNWSKSFTQQ
WP_075337865.1	MFTSNQSNERINNAHLMALKTKLESLEQSFKNNLFSINDDEIENLKRNNSNNQITAWNWSKSFTQQ
WP_077174842.1	MFTANQSNERINNAHLMALKTKLESLEQSFKNNSFSINDHEIENLKRNNANNQITAWNWSKSFTQQ
WP_080987050.1	MENYMYTSHQPEKKTSNTNLIALRTKLESLEESFKNSELSIDAQEIENLKNSASENKITAWNWSKSFTQQ
WP_080990558.1	MENYMYTSHQPEKKTSNTNLIALRTKLESLEESFKNSGLSIDAQEIENLKNGESENKITAWNWSKSFTQQ
WP_080990997.1	MENYMYTSHQPEKKTSNTNLIALRTKLESLEESFKNSGLSIDAQEIENLKNSESENKITAWNWSKSFTQQ
OVZ89606.1	MENYMYTSHQPDKKTSNTNLIALRTKLESLEESFKISEMSIDTQEIEKLKNSESENKITAWNWSKSFTQQ
OVZ95015.1	MENYMHISHQTDGKTNKTNLMMLKTKLASLEASFENNSLSINDHEIENLKNNGTNTKITAWNWSKSFTQQ
OWF81677.1	MDNYIYTSRNSDGEIIPSNIMALLTKLGSLEESFKNNALTINNNEIENLKNSEVNNKITAWNWSKSFTQQ
WP_088373068.1	MHNASIINCTTQEALNSLAASFKDTELSITERALDELNSKPKIPEITAWNWSKSFQEI
ATM96569.1	MENYMHTSHQPDKKTGNTHLITLKTKLESLEESFKNSSLSINDHEIESLKNSDSDNKITAWNWSKSFTQQ
ATX62802.1	MESYMHTLHQHDEKTKNANLIILKAKLESLEKSFKNNTFTISNDDIAHLTNSNFNNKITAWNWSKSFSQ
PNM24347.1	MNISKQSDDKEIKYSHLIALKGKLQSLEESFKSNAFYINDNEIEKIKNNTLRSKITAWNWSRSFAEE
RXA94600.1	MENYMHISHQTDGKTNKTNLMMLRTKLASLEASFENNSLSINDHEIENLKNNGTNTKITAWNWSKSFTQQ
WP_129196989.1	MHTLHQHDEKTKNANLIILKAKLESLEKSFKNNTFTISNDDIAHLTNSNFNNKITAWNWSKSFSQ
TKI05105.1	MQISSNQTCASVSRLRAQLANLVQSFEEYDLTIDKESIAAIKQLQENPQALGWNWSKAFGGDN
TNV40935.1	MENNMNPSSQSTVEKSNVNLIKLKSKLKSLEESFKNNPLYITSNEIDEIKNNTLHSLITAWSWSRSFAED
QDW34054.1	MENYMYTSHHTDRKTSNSNLMALKAKLESLDQSFKSNLLSISDHEIENLKNNNFNNEITAWNWSKSFTQQ
WP_144416357.1	MEFYMSISFQHKRENNDQNLLALKSKLQSLGESFSHHSLYISNNELDKIRNSLAKTKITAWNWSKSFTEN
WP_145531739.1	MFTSNQSNERINNTHLMALKAKLESLEQSFKNNLFSINDHEIENLKRSNANNKITAWNWSKSFTQQ
WP_145539630.1	MFTSNQSNERINNAHLMALKTKLESLEQSFKNNLFSINDHEIENLKRSNSHNQITAWNWSKSFTQQ
WP_145546654.1	MNISKQSDDKGTKHSHLMALKGKLQSLEESFKNNAFYINDNEIEKIKNNTLRSKITAWNWSRSFSEE
WP_145588839.1	MYTSHQPNRKTNNANLAALKTKLESLEQSFKKNLLSISDDEIENLINSNINNKITAWNWSKSFTQ
WP_148203597.1	MECHVPTVPFGGVPSKVKQWLLAFSALFNPPGMNVNEEICHALEQRACQRRHLAWNWSFRF
WP_152962143.1	MHNTLNETVKTQEALNSLAASFKETELSITDKALNELSNKPKIPEITAWNWSKSFQEI
WP_154640495.1	MQNIPIETCKDQELLNSLVASFKGTELSITEKALDELSNNTEIPEINAWNWTKRFPI
WP_155401408.1	MIVEAPKEKISISEKLDALKSSFSDQTLNIANVDQARVDSISIAPPITAWNWSKSFEK
WP_155411105.1	MIIIEKEKVSISERLDALMSSFSEMNLELKKFDQEQVNSINIAPPITAWNWSKSF
WP_155731785.1	MIVEAPKEKVSISEKLDALKSSFSNQTLNIANVDQARVDSISVAPPITAWNWSKSFEK
WP_156168087.1	MIIIEKEKVSISERLDALMSSFSEMNLELTKFDQEQVNSINIAPPITAWNWSKSF
WP_156305426.1	MENYMNLSEQSDDKKTNHDHLMALKGKLQSLEKSFKNNALYISDCEIEKIKNNTLRRKITAWNWSRSFAE
WP_157131853.1	MYTSRNPDGEIIPSNIMALLTKLGSLDESFKNNALTINNNEIENLKNSEVNNKITAWNWSKSFTQQ
WP_157782782.1	MIVEAPKEKISVAEKLDALKASFSDQTLNIANVDQSRVDSIAIAPPITAWNWSKSFEK
WP_157835564.1	MQNISVNTQEALNSLAASFKETELSITEKSLNELSNKPKIPEITAWNWSKSFQEI
WP_157939742.1	MIIVEKEKVSISERLDALMSSFSEMNLELTKFDQEQVNSINIAPPITAWNWSKSF
WP_158019997.1	MQKIPTETCKNQELLNYLVTSFKGTELSITKKRLDELVNKTDIPDMTTWKWSKNLPI
WP_158019998.1	MHNTSNEIIKTQEALNSLAASFKETELSITDKALNELSNKPNIPEITAWNWSKSFQEI
WP_158307068.1	MQNISVNTQEALNSLAASFKETELSITEKSLNELSSKPKIPEITAWNWSKSFQEI
QHB33251.1	MENYMDISHQPDRKTKNTHLMALKTKLASLEKSFKNNTLAISDDEIENLINTNTDNKITAWNWSKSFTQ
WP_158536455.1	MHNTSTYKTQEALNSLAASFKETELSITEKALKELSSKPKVPEITAWNWSKSFQEI
WP_159679056.1	MDISHQPDRKTKNTHLMALKTKLASLEKSFKNNTLAISDDEIENLINTNTDNKITAWNWSKSFTQ
WP_161804209.1	MQNIPIETCKDQELLNSLVTSFKGTELSITEKALDELANNTEIPEINAWNWTKRFPI
WP_161804210.1	MQNILVETCKTQEALNSLAASFKETELSITEKALNELSSKPKIPEITAWNWSKSFQEI
WP_165602917.1	MQNTLVETCKTQEALNSLAASFKETELSITEKALNELSSKPKIPEITAWNWSKSFQEI
WP_165603320.1	MHNTSIINCTTQEALNSLAASFKDTELSITERALDELNNKPKIPEITAWNWSKSFQEI
WP_165918460.1	MIIVEKEKVSISEKLDALMSSFSEMNLELRKFDQEKVNSINIAPPITAWNWSKSF
WP_166301891.1	MQNISVETCKTQEALNSLAASFKETELSITEKSLNELSSKSKIPEITAWNWSKSFQEI
WP_166301894.1	MQNIPIETCKDQELLNSLVTSFKGTELSITEKALDELASNTEIPEINAWNWTKRFPI
WP_170930743.1	MECYMNISKQSDDKRTKHSHLMALKGKLQSLEESFKNNALYINDNEIEKIKNNTLRSKITAWNWSRSFAE
WP_171388237.1	MIIVEKEKVSISEKLDALMSSFPEMNLELRKFDQEKVNSINIAPPITAWNWSKSF
WP_172653578.1	MFTSNQSNERMNNAHLMALKTKLESLEQSFKNNLFSINEHEIENLRRSNSNNQITAWNWSKSFTQQ
WP_174849873.1	MLTSNQSNGKTNNNAHLMALKTKLESLEQSFKNNLFSINDNEIENLNRSNFNNKITAWNWSKSFTQQ
WP_179210541.1	MYTSHQPDKKTSNTNLIALRTKLESLEESFKISEMSIDTQEIEKLKNSESENKITAWNWSKSFTQQ
WP_181952678.1	MDISHQPDGKTKNAHLMALKTKLASLEKSFKNNTLAISDDEIENLINTNTDNKITAWNWSKSFTQ
WP_186371319.1	MYTSHQPEKKTSNTNLIALRTKLESLEESFKNSGLSIDAQEIENLKNSESENKITVWNWSKSFTQQ
WP_192854358.1	MIIVEKVSISEKLDALMSSFSEMNLELRKFDQEKVNSINIAPPITAWNWSKSF
WP_212584880.1	MYTSHQSDRKRNNSNLMTLKAKLESLEQSFKSNSLSISDNEIENIKNSNHNNKITAWNWSKSFTQQ
WP_219646305.1	MFTSNQSNERINNTHLMALKAKLESLEQSFKNNLFSINDHEIENLKRSNANNQITAWNWSKSFTQQ
WP_221871434.1	MFTSNQSNERINNAHLMALKAKLESLDESFKNNTLHISDGEIEKIKSNTLRSKITAWNWSRSFAEE
WP_222159813.1	MQFVISTLIMPYEKTGVFMHAIADERAITPSIQLHENLMALSKSVKGIIPDISTTHVNDILQLTISPLALAWNWSKGFNYKPQ	corrected start codon
WP_227731275.1	MFTANQSKERINNAHLMALKTKLESLEQSFKNNSFSINDHEIENLKRNNANNQITAWNWSKSFTQQ
UFA62166.1	MNPSSQSAVEKSNVNLIKLKSKLKSLEESFKNNPLYITSNEIDEIKNNTLHSKITAWSWSRSFAED
WP_235367551.1	MIVEAPKKKISVAEKLDALKASFSDQTLNIANVDQSRVDSIAIAPPITAWNWSKSFEK
WP_237136156.1	MIVEAPKEKVSISEKLDALKSSFSDQTLNIANVDQARVDSISVAPPITAWNWSKSFEK
WP_241915736.1	MNISKQLDDKRTKHSHLIALKGKLQSLEESFKNNALYINDNEIEKIKNNTLRSKITAWNWSRSFAE
WP_259049662.1	MDTIIDQKTILSSSQLHEQLTILNQSVKGMLPAINTKNIDDILHLPQQTTALAWNWSKGFNY
WP_261374003.1	MYTSRNPDGEIITSNIMALLTKLGSLEESFKNNALTINNNEIENLKNSEVNNKITAWNWSKSFTQQ
WP_264628588.1	MKLAISTLIMPYEKTGGFMHAIADERVANEKVITPSIQLHENLMALSKSVKGIIPGISATHVNDILQLTISPMALAWNWSKGFNYRPQ
WP_264644425.1	MHAIADERVANEKVITPSIQLHENLMALSKSVKGIIPGISATHVNDILQLTISPMALAWNWSKGFNYRPQ
WP_265514391.1	MQNISIETNKNQELLHSLVTSFKGTELLITEKALDELANKTEIPETTDWNWTKKNPI
WP_269421060.1	MALLTKLGSLEESFKNNALTINNNEIENLKNSEVNNKITAWNWSKSFTQQ
WP_273558988.1	MINTSNEMNRNQEALSFLATSFKGTDLSISQKSLDDLKENPTIPEISAWNWSKGFQEL
BCU91025.1	MNPSSQSVVEKSNVNLIKLKSKLKSLEESFKNNPLYITSNEIDEIKNNTLHSKITAWSWSRSFAED
WP_280524504.1	MALKTKLESLEQSFKNNLFSINDHEIENLKRSNADNQITAWNWSKSFTQQ
WP_282645133.1	MALLTKLGSLDESFKNNALTINNNEIENLKNSEVNNKITAWNWSKSFTQQ
WP_289832720.1	MNISKQSDDKGTKHSHLLALKGKLQSLEESFKNNAFYINDNEIEKIKNNTLRSKITAWNWSRSFAEE
WP_289992317.1	MHNTSIINCTTQEALNSLAASFKDTELSITKRALDELNNKPKIPEITAWNWSKSFQEI
WP_299998155.1	MNTITDQKPVSSSSQLHERLIILNQSVKGMLPTINTRNVGEILHLPQQTTALAWNWSKGFNY
WP_301280516.1	MALKTKLESLEQSFKNNLFSINDHEIENLKRSNADNQITDWNWSKSFTQQ
HDL6962155.1	MFTSNQSNERINNAHLVALKTKLESLEQSFKNNSFSINDHEIENLKRSNSNNQITAWNWSKSFTQQ
HDL7644301.1	MFTSNQSNERINNTHLIALKTKLESLEQSFKNNLFSINDHEIENLTRSNSNNKITAWNWSKSFTQQ
EKN3988710.1	MFTSNQSNERMNNTHLMALKTKLESLEQSFKNNLFSINDHEIENLRRSNSNNQITAWNWSKSFTQQ
EKN3594345.1	MFTSNQSNERINNVHLMALKTKLESLEQSFKNNLFSINDHEIENLRRSNSNNQITAWNWSKSFTQQ
HDM8450850.1	MFTSNQSNERINNAHLMALKTKLESLEQSFKNNLFSINDHEIENLRRSNSNNQITAWNWSKSFTQQQTK
HDL7339920.1	MFTSNQSNERMNNAHLMALKTKLESLEQSFKNNLFSINDHEIENLRRSNSNNQIIAWNWSKSFTQQ
HDM8083123.1	MFTSNQSNERMNNAHLMALKTKLGSLEQSFKNNLFSINDHEIENLRRSNSNNQITAWNWSKSFTQQ
EKN6037700.1	MENYMYTSHQSDLNTNNGQLIALKTKLEALDESFENNSLHISYDEIEKIKNNSLKSKITAWNWSRSFAEE
EKN4069920.1	MFTSNQSNERMNNAHLMALKTKLESLEQSFKNNLFSINDHEIENLRRSNSNNQITAWNWSKALHNNRLNNDSFN
EKN6076044.1	MALKTKLESLEQSFKNNLFSINDHEIENLRRSNSNNQITAWNWSKSFTQQ
HDL8299758.1	MALKTKLEALDESFENNSLHISYDEIEKIKNNSLKSKITAWNWSRSFAEE
MBU1619669.1	MIIEKTKKSNDLATKLNALKSSFSGQTLSIANVNQARVDSISVAPPITAWNWSKSFENAN
MBO6565976.1	MSGYLTRKGDFYMDTAETLERIEQFHDSPEFDDVVDKIESMKALVDDGELNVSNNDLEAIKSRIPITAWGWNRSAPSWGG
MCW2486934.1	MKFAISTLIMPYEKTGGFMHAIADERVANEKVITPSIQLHENLMALSKSVKGIIPGISATHVNDILQLTISPMALAWNWSKGFNYRPQ
